# Strategic decision support for long-term conservation management planning

**DOI:** 10.1101/2021.06.17.448842

**Authors:** Eric S. Abelson, Keith M. Reynolds, Patricia Manley, Steven Paplanus

## Abstract

Forward thinking conservation-planning can benefit from modeling future landscapes that result from multiple alternative management scenarios. However, long-term landscape modeling and downstream analyses of modeling results can lead to massive amounts of data that are difficult to assemble, analyze, and to report findings in a way that is easily accessible to decision makers. In this study, we developed a decision support process to evaluate modeled forest conditions resulting from five management scenarios, modeled across 100 years in California’s Lake Tahoe basin; to this end we drew upon a large and complex hierarchical dataset intended to evaluate landscape resilience. Trajectories of landscape characteristics used to inform an analysis of landscape resilience in the Lake Tahoe basin were modeled with the spatially explicit LANDIS-II vegetation simulator. Downstream modeling outputs of additional landscape characteristics were derived from the LANDIS-II outputs (e.g., wildlife conditions, water quality, effects of fire). The later modeling processes resulted in the generation of massive data sets with high dimensionality of landscape characteristics at both high spatial and temporal resolution. Ultimately, our analysis distilled hundreds of data inputs into trajectories of the performance of the five management scenarios over the 100-year time horizon of the modeling. We then evaluated each management scenario based on inter-year variability, and absolute and relative performance. We found that the management scenario that relied on prescribed fire, outperformed the other four management approaches. Both these results, and the process that led to them, provided decision makers with easy-to-understand results based on a rational, transparent, and repeatable decision support process.

**One sentence description:** We present a novel approach to employ decision support tools for conservation over long time horizons.
