## Supplemental info 3 for "Strategic decision support for long-term conservation management planning"

scenario	timestep	dmwtrquanttime	sediment	perhspatch	percentlandscapelow	percentlandscapemod	percentlandscapehigh	bigtrees	aspen	whitepine	yellowpine	forest	hardwood	shrub	highearly	highlate	highmid	midearly	midlate	midmid	caspo	marten	nogo	earlybeta	latebeta	midbeta	decomposer	disperser	herbivore	insectivore	predator	soilaerator	specrich	phosphorus
S1	T010	5.175137	101.847543	0.647442	4.63848	1.874397	1.013634	1951.8	0.22456	11.936926	10.789923	78.239453	0.097783	21.589313	0.192255	35.697333	64.110411	34.138421	6.38971	59.47187	0.602	0.661	0.518	1	0.992063	0.965385	0.9375	0.873913	0.878571	0.911236	1	0.8	0.91145	101.314788
S1	T020	5.798404	106.841428	2.465701	4.839554	5.031447	3.583988	2079.9	0.235405	13.972909	13.069221	80.473764	0.194188	18.814672	0.898401	38.618495	60.483103	38.186064	13.647314	48.166621	0.692	0.753	0.53	1	0.992857	0.982308	0.875	0.891304	0.821429	0.893258	1	0.8	0.885496	105.147427
S1	T030	5.758364	103.983124	2.220528	3.42928	3.739613	3.248405	2068.3	0.237648	15.64187	13.590398	82.091539	0.231373	17.188633	1.290183	42.463464	56.246353	31.34925	20.210138	48.440612	0.846	0.813	0.56	1	0.928571	0.989231	0.875	0.86087	0.844643	0.882022	1	0.8	0.883206	102.946603
S1	T040	5.924436	103.388493	2.308604	3.278704	3.341138	3.655144	2364.3	0.26346	16.523921	12.518019	82.584584	0.297939	16.243401	1.230815	45.085493	53.683692	26.294135	25.143616	48.562249	1	0.873	0.591	1	0.927778	0.983846	0.775	0.830435	0.8125	0.862921	0.918519	0.76	0.851145	102.633715
S1	T050	6.058418	107.536696	3.154217	2.561631	2.979847	4.266171	3893	0.284603	17.113567	11.492304	84.03388	0.357618	14.642152	2.554788	56.714801	40.73041	24.750656	28.022047	47.227297	0.983	0.903	0.618	1	0.927778	0.980769	0.725	0.786957	0.783929	0.824719	0.859259	0.66	0.823664	106.061033
S1	T060	6.03444	107.094977	3.445969	3.707478	4.293256	5.122802	5141.2	0.326114	17.750603	10.262207	84.232199	0.439792	13.808934	1.491186	64.551858	33.956956	25.904339	29.106072	44.989589	0.967	0.933	0.645	0.998039	0.928571	0.972781	0.73125	0.813043	0.794643	0.813483	0.844444	0.64	0.819084	105.849503
S1	T070	6.136367	104.375537	1.739922	4.522793	3.996695	2.90364	6086.9	0.382331	18.511736	9.535953	85.08424	0.481568	12.325208	2.185405	62.403819	35.410776	23.431465	32.410366	44.158169	0.974	0.949	0.627	0.986275	0.928571	0.966923	0.7	0.756522	0.775	0.788764	0.796296	0.62	0.803053	103.686528
S1	T080	6.359539	102.330716	0.957825	2.888491	2.72047	1.929027	6352.2	0.433393	19.172035	8.5235	85.928017	0.519671	11.688014	2.551889	67.117541	30.330571	20.362655	33.643742	45.993603	0.98	0.964	0.609	0.986275	0.928571	0.971538	0.6875	0.769565	0.7875	0.8	0.803704	0.62	0.81374	101.766585
S1	T090	6.387358	103.930278	1.916921	5.663132	5.55525	3.441216	6168.5	0.473557	19.918548	7.868687	86.31318	0.567874	10.735895	2.115866	71.126312	26.757822	18.850151	39.062721	42.087128	0.855	0.942	0.618	0.982353	0.935714	0.976154	0.69375	0.756522	0.780357	0.797753	0.785185	0.62	0.817557	103.32204
S1	T100	6.357406	105.946592	1.251694	6.353578	5.136574	2.611211	6177.3	0.53204	20.571017	6.851646	86.567048	0.639949	10.18822	2.091112	72.960185	24.948703	17.221683	44.747146	38.031172	0.724	0.921	0.627	0.982353	0.935714	0.953846	0.7125	0.773913	0.771429	0.78764	0.777778	0.68	0.810687	105.600183
S2	T010	5.072412	101.779732	0.498391	4.744985	1.889547	0.801542	1953.1	0.232261	11.931974	10.800995	75.504292	0.096865	24.334114	0.19443	35.368002	64.457011	32.254423	10.167287	57.57829	0.583	0.703	0.536	0.998039	0.992063	0.974615	0.9375	0.9	0.898214	0.920225	1	0.8	0.929008	101.2984
S2	T020	5.699547	104.286319	1.337652	5.285773	4.543451	2.243034	2107	0.225418	13.786686	12.884145	80.001377	0.158839	19.43029	0.795879	38.176966	61.027155	37.406076	20.041728	42.552196	0.653	0.837	0.566	1	0.992857	0.978462	0.875	0.891304	0.851786	0.901124	1	0.8	0.899237	103.075544
S2	T030	5.5431	105.64093	1.573509	4.584768	4.294174	2.673645	2073.8	0.228603	15.41562	13.576701	82.093376	0.212092	17.313501	1.337245	41.255032	57.407723	31.70799	26.259206	42.032804	0.798	0.878	0.575	1	0.928571	0.99	0.875	0.904348	0.8625	0.903371	1	0.8	0.90229	104.057085
S2	T040	5.72852	102.984175	0.947663	2.733783	2.708993	1.692145	2450.7	0.245614	16.352478	13.116447	84.167011	0.254327	15.134279	1.226852	44.564353	54.208795	25.975875	29.158095	44.866031	0.942	0.918	0.585	1	0.926984	0.986923	0.8125	0.904348	0.8375	0.870787	0.940741	0.72	0.872519	102.309465
S2	T050	5.778956	105.687514	2.148543	3.501354	3.789193	3.190561	4000.3	0.281834	17.226277	12.476364	85.922967	0.327779	13.0028	2.308511	55.8641	41.827388	24.661348	30.485995	44.852658	0.939	0.923	0.609	1	0.928571	0.986923	0.7125	0.817391	0.796429	0.820225	0.837037	0.62	0.829008	104.444062
S2	T060	5.682555	111.984984	3.232978	5.245375	5.637883	4.962586	5275.3	0.327937	17.882337	11.509733	86.138273	0.385163	12.149842	1.506549	63.798408	34.695043	24.662701	31.615621	43.721679	0.935	0.928	0.633	0.998039	0.935714	0.990769	0.70625	0.795652	0.796429	0.810112	0.82963	0.6	0.822137	109.243881
S2	T070	5.691605	109.035485	2.326389	6.238351	5.051646	3.59776	6186.1	0.392521	18.571618	10.170877	85.99091	0.466878	11.490153	1.981199	61.724976	36.293825	21.780234	34.545082	43.674684	0.939	0.956	0.621	0.984314	0.928571	0.990769	0.7	0.795652	0.805357	0.81573	0.811111	0.66	0.829771	107.001398
S2	T080	5.988267	103.829353	1.083587	2.500115	2.463389	1.772942	6518.9	0.444581	19.164706	9.452144	86.71946	0.539871	11.074232	2.183662	65.595156	32.221182	17.973089	35.935168	46.091743	0.942	0.984	0.609	0.984314	0.928571	0.996923	0.69375	0.791304	0.796429	0.81573	0.814815	0.62	0.829771	103.120259
S2	T090	6.034485	112.211127	1.990176	7.512739	6.619841	3.495845	6287.7	0.517603	20.029947	8.529537	87.400266	0.601845	9.925171	1.71705	70.665162	27.617788	16.715125	41.05895	42.225925	0.839	0.984	0.624	0.986275	0.95	0.986923	0.74375	0.847826	0.807143	0.831461	0.803704	0.78	0.846565	109.941233
S2	T100	6.053885	104.335105	0.804116	6.239728	5.543773	1.993298	6270.2	0.58252	20.781544	7.739058	87.989717	0.662902	9.062113	1.763001	73.021813	25.215186	15.734372	45.737554	38.528073	0.737	0.984	0.639	0.982353	0.957143	0.986154	0.75	0.852174	0.798214	0.821348	0.796296	0.8	0.840458	103.740891
S3	T010	4.787957	101.952394	0.088499	4.777579	1.419915	0.202451	1950.3	0.249475	12.10932	10.435154	69.438553	0.09916	30.395721	0.215851	37.026877	62.757271	27.29013	17.95589	54.75398	0.544	0.727	0.524	1	0.992063	0.976923	0.9375	0.913043	0.966071	0.962921	1	0.8	0.966412	101.553344
S3	T020	5.366628	104.737741	0.599593	8.085204	4.162879	1.148143	2124.8	0.254605	13.957365	11.899685	76.113483	0.179039	23.473351	0.736781	40.514377	58.748843	34.486721	27.814584	37.698696	0.576	0.885	0.542	1	0.996825	0.978462	0.89375	0.917391	0.916071	0.933708	1	0.82	0.940458	103.453734
S3	T030	5.145649	105.371993	0.289211	5.20314	3.495845	0.804756	2102.8	0.265056	15.501735	12.59406	79.846669	0.240555	19.644218	1.089486	43.60434	55.306174	31.148052	33.048755	35.803193	0.647	0.916	0.562	1	0.964286	0.992308	0.88125	0.917391	0.880357	0.923596	1	0.82	0.918321	104.125658
S3	T040	5.243717	102.924776	0.39126	3.792866	2.989487	0.927788	2520.6	0.284934	16.432456	12.278099	82.753523	0.298398	16.56613	0.843637	46.424727	52.731635	27.087933	34.154315	38.757752	0.717	0.946	0.579	1	0.970635	0.987692	0.9125	0.947826	0.896429	0.941573	1	0.92	0.931298	102.548897
S3	T050	5.116484	104.818126	1.321138	4.604049	4.222559	2.124133	4108.9	0.313833	17.462552	11.850656	85.804067	0.365882	13.305789	1.20916	55.718567	43.072274	26.054029	34.007634	39.938337	0.756	0.931	0.597	1	0.985714	0.993846	0.8375	0.917391	0.858929	0.87191	0.922222	0.74	0.880153	104.078128
S3	T060	4.944703	104.854641	1.529048	5.324335	5.166414	2.732406	5569.7	0.358657	18.476548	11.51472	87.195979	0.419134	11.647156	0.722202	59.353154	39.924644	25.160723	34.308494	40.530784	0.794	0.916	0.615	0.996078	1	0.990769	0.79375	0.926087	0.848214	0.868539	0.881481	0.76	0.877863	103.958756
S3	T070	5.025788	106.404398	1.652693	6.323739	5.318827	2.763164	6670.4	0.429029	19.145222	11.548214	87.964468	0.506358	10.443924	0.865611	56.117677	43.016712	21.056202	37.850294	41.093504	0.833	0.954	0.621	0.988235	1	0.992308	0.75	0.913043	0.839286	0.865169	0.848148	0.8	0.877099	105.399391
S3	T080	5.246651	105.420362	0.702913	3.385209	2.798054	1.227563	6980.5	0.504403	19.843117	11.017954	88.65721	0.600009	9.763577	0.742282	60.105095	39.152623	17.100157	38.791921	44.107922	0.871	0.992	0.627	0.980392	1	0.993846	0.75	0.904348	0.835714	0.862921	0.837037	0.8	0.873282	104.161872
S3	T090	5.353426	110.610397	1.372375	9.962356	7.689024	2.66125	6859.3	0.563989	20.598751	10.398301	89.659367	0.654639	8.413901	0.714409	65.164935	34.120656	14.78109	43.747293	41.471617	0.759	0.996	0.633	0.982353	1	0.994615	0.75	0.908696	0.842857	0.867416	0.840741	0.8	0.877099	108.342544
S3	T100	5.439144	105.770842	0.65083	5.654868	4.956618	1.37768	6743.4	0.647142	21.491671	9.134602	89.847588	0.74829	8.01772	0.721307	69.156844	30.121849	13.446845	47.17867	39.374484	0.647	1	0.693	0.982353	1	0.993846	0.75	0.886957	0.833929	0.85618	0.822222	0.8	0.865649	105.155819
S4	T010	5.025194	102.0331	0.305301	13.136391	1.750907	0.597714	1959.6	0.228739	11.901495	10.749858	75.492356	0.096865	24.278107	0.187265	35.76451	64.066952	32.493135	10.117412	57.389453	0.596	0.695	0.524	0.998039	0.992063	0.976923	0.9375	0.9	0.898214	0.921348	1	0.8	0.929008	101.464931
S4	T020	5.563299	105.87428	1.398628	14.312537	5.197631	2.344948	2100.1	0.226689	13.699012	12.721418	79.270532	0.156085	20.206124	0.716979	39.139342	60.143679	36.634939	19.746568	43.618493	0.679	0.821	0.542	1	0.992857	0.973846	0.875	0.886957	0.825	0.893258	1	0.8	0.885496	104.382803
S4	T030	5.436071	105.853091	0.887534	11.573245	3.569756	1.794978	2082.9	0.246537	15.303363	13.557787	81.689391	0.203829	17.681219	1.157347	43.04971	55.792942	31.497058	25.991559	42.511383	0.801	0.871	0.563	1	0.928571	0.983846	0.875	0.886957	0.857143	0.889888	1	0.8	0.890076	104.558361
S4	T040	5.619724	106.645809	1.059875	10.949823	2.825139	1.895974	2444.7	0.264776	16.223505	12.900791	83.45407	0.254786	15.594271	1.177569	46.085595	52.736835	26.136752	29.603129	44.260118	0.923	0.921	0.585	1	0.928571	0.991538	0.80625	0.9	0.8375	0.880899	0.940741	0.76	0.874046	105.05137
S4	T050	5.682087	106.254918	1.841972	11.017307	3.513749	2.861865	3917.6	0.306799	17.014916	12.281094	84.256989	0.349355	14.294174	2.043591	55.884226	42.072182	24.920912	31.19667	43.882418	0.935	0.925	0.603	1	0.928571	0.992308	0.71875	0.821739	0.807143	0.847191	0.851852	0.68	0.846565	104.897497
S4	T060	5.594238	111.065681	2.574526	12.078226	4.646743	3.897535	5206	0.383377	17.697134	11.264408	84.891888	0.440252	13.269063	1.51546	62.790242	35.694299	24.720019	32.517598	42.762383	0.948	0.928	0.621	0.994118	0.935714	0.989231	0.7125	0.808696	0.810714	0.825843	0.833333	0.64	0.832824	108.110731
S4	T070	5.588711	108.653543	1.27583	13.850709	4.509021	2.479456	6102.6	0.480618	18.362917	10.673336	85.494652	0.515081	12.065831	1.846627	60.618618	37.534755	22.38719	35.731272	41.881538	0.939	0.951	0.609	0.988235	0.928571	0.992308	0.69375	0.8	0.810714	0.819101	0.814815	0.66	0.831298	106.518366
S4	T080	5.850666	103.185169	0.478489	9.829225	2.016251	1.023734	6383.7	0.558303	18.893747	9.824782	86.524813	0.577515	11.197264	2.085904	64.181115	33.732981	19.222151	36.682233	44.095616	0.929	0.974	0.597	0.980392	0.928571	0.993846	0.6875	0.791304	0.801786	0.814607	0.814815	0.6	0.828244	102.679469
S4	T090	5.853866	107.050346	1.626863	13.690952	5.190745	2.957811	6172	0.632793	19.864845	8.997467	87.080292	0.64913	10.083551	2.274598	68.254966	29.470436	18.18169	41.540057	40.278253	0.932	0.98	0.612	0.984314	0.942857	0.987692	0.74375	0.86087	0.8125	0.833708	0.811111	0.78	0.846565	105.740765
S4	T100	5.85716	106.441208	0.562331	15.702153	5.47583	1.717394	6166.8	0.72794	20.609386	8.004069	87.992471	0.729009	9.105725	2.276213	70.639588	27.084199	17.157425	45.558607	37.283968	0.935	0.987	0.627	0.978431	0.949206	0.989231	0.75	0.843478	0.794643	0.813483	0.792593	0.8	0.835115	105.602097
S5	T010	4.287441	103.909654	0	57.685351	0.478814	0.037644	1959.38	0.251434	11.800932	10.621225	70.261415	0.111954	29.626631	0.496849	35.877055	63.626097	26.290186	19.01495	54.694863	0.932	0.618	0.748	0.998039	0.992857	0.983846	0.9375	0.913043	0.978571	0.973034	0.978571	0.8	0.974046	102.981782
S5	T020	4.182016	104.814262	0.119308	54.907956	2.577698	0.328697	2135.62	0.310806	12.615692	11.624944	70.509865	0.24277	29.247365	2.748354	43.175584	54.076061	26.499562	40.05086	33.449579	0.908	0.667	0.989	1	0.996032	0.995385	0.9625	0.969565	0.95	0.97191	0.95	0.88	0.965649	103.587507
S5	T030	3.913164	104.589826	0.091776	50.067943	2.969747	0.225864	2111.06	0.406441	13.846481	12.483344	71.889213	0.399793	27.710994	5.069264	47.935684	46.995053	19.789783	47.194425	33.015792	0.884	0.736	0.994	1	1	0.990769	1	1	0.941071	0.978652	0.941071	1	0.967176	103.559905
S5	T040	3.845612	107.21138	0.175292	58.045265	4.295552	0.386081	2522.44	0.545866	14.929341	13.168229	73.057794	0.614117	26.328088	6.41542	49.284	44.30058	14.678702	48.246684	37.074614	0.86	0.804	1	1	1	0.997692	0.99375	1	0.933929	0.978652	0.933929	1	0.961832	105.81011
S5	T050	3.756525	106.953905	0.345535	53.381077	4.626544	0.659689	3849.61	0.711157	15.973864	13.489855	74.270281	0.829859	24.89986	8.028865	51.053163	40.917972	13.71905	49.05234	37.22861	0.838	0.803	0.994	1	1	1	0.9375	0.96087	0.944643	0.962921	0.944643	1	0.958779	105.567463
S5	T060	3.634289	108.657337	0.681434	50.142772	4.728458	1.118303	5125.68	0.916695	17.085291	13.634732	74.740525	1.080657	24.178818	6.98122	54.28003	38.73875	15.48315	47.559503	36.957348	0.816	0.801	0.989	1	1	0.995385	0.91875	0.969565	0.951786	0.965169	0.951786	1	0.956489	107.108538
S5	T070	3.550654	108.881285	1.288989	56.603774	6.515631	1.840885	5856.27	1.162113	17.809753	13.933087	75.085401	1.387563	23.527036	4.19171	56.573338	39.234952	15.332788	47.908859	36.758353	0.811	0.82	0.826	1	1	0.988462	0.84375	0.934783	0.925	0.946067	0.925	1	0.939695	107.730215
S5	T080	3.591219	105.505616	0.71998	52.024515	3.291099	1.059542	6046.09	1.419833	18.325508	14.195117	75.109791	1.649794	23.240414	2.819475	59.742334	37.438191	14.53156	46.372981	39.095459	0.805	0.839	0.643	0.998039	1	0.993077	0.85625	0.943478	0.925	0.947191	0.925	1	0.938931	104.337382
S5	T090	3.553426	108.980442	1.912605	51.463527	8.058578	2.535463	5809.74	1.733316	18.885967	14.442433	74.962671	2.051019	22.98631	2.06036	61.88658	36.05306	14.729443	47.137467	38.13309	0.737	0.814	0.818	0.990196	1	1	0.85	0.93913	0.921429	0.949438	0.921429	1	0.936641	107.939923
S5	T100	3.400701	114.216446	2.850094	48.833953	12.225589	3.824083	5688.19	2.153608	19.370257	14.483597	74.453823	2.504267	23.04191	1.769645	64.756514	33.473841	14.524832	49.121221	36.353947	0.669	0.79	0.993	0.982353	1	0.997692	0.81875	0.917391	0.9125	0.94382	0.9125	1	0.931298	112.590971
