## Supplemental info 7 for "Strategic decision support for long-term conservation management planning"

### Sheet: Sheet1
Performance scores for environmental quality, terrestrial environmental quality, and aquatic environmental quality (i.e., Criterium DecisionPlus output).
	Environmental quality
		10	20	30	40	50	60	70	80	90	100	mean	min	max	SD
	S1	0.729	0.627	0.644	0.627	0.576	0.576	0.627	0.627	0.593	0.61	0.624	0.576	0.729	0.0436
	S2	0.729	0.678	0.678	0.678	0.644	0.593	0.627	0.661	0.593	0.661	0.654	0.593	0.729	0.0417
	S3	0.746	0.712	0.729	0.729	0.712	0.729	0.712	0.729	0.695	0.712	0.72	0.695	0.746	0.0144
	S4	0.746	0.678	0.695	0.678	0.661	0.627	0.678	0.678	0.661	0.678	0.678	0.627	0.746	0.0299
	S5	0.814	0.847	0.881	0.881	0.898	0.898	0.881	0.898	0.864	0.847	0.871	0.814	0.898	0.0279
	Terrestrial environment quality
		10	20	30	40	50	60	70	80	90	100	mean	min	max	SD
	S1	0.759	0.724	0.724	0.724	0.69	0.69	0.759	0.793	0.759	0.793	0.741	0.69	0.793	0.0372
	S2	0.759	0.759	0.759	0.793	0.724	0.69	0.759	0.793	0.759	0.828	0.762	0.69	0.828	0.0379
	S3	0.759	0.828	0.828	0.828	0.793	0.793	0.793	0.828	0.828	0.828	0.81	0.759	0.828	0.0244
	S4	0.793	0.793	0.828	0.793	0.759	0.759	0.828	0.828	0.793	0.862	0.803	0.759	0.862	0.0327
	S5	0.828	0.897	0.897	0.897	0.931	0.931	0.897	0.897	0.862	0.828	0.886	0.828	0.931	0.0365
	Aquatic environmental quality
		10	20	30	40	50	60	70	80	90	100	mean	min	max	SD
	S1	0.69	0.552	0.586	0.552	0.483	0.517	0.517	0.483	0.483	0.448	0.531	0.448	0.69	0.0693
	S2	0.724	0.586	0.586	0.586	0.552	0.517	0.552	0.552	0.448	0.517	0.562	0.448	0.724	0.0709
	S3	0.759	0.655	0.655	0.69	0.69	0.724	0.69	0.655	0.586	0.621	0.672	0.586	0.759	0.0494
	S4	0.724	0.586	0.621	0.586	0.586	0.552	0.552	0.552	0.517	0.552	0.583	0.517	0.724	0.0574
	S5	0.828	0.828	0.897	0.862	0.897	0.897	0.897	0.931	0.897	0.862	0.879	0.828	0.931	0.0335
